# Shedding light on biosilica morphogenesis by comparative analysis of the silica-associated proteomes from three diatom species

**DOI:** 10.1101/2021.09.18.460806

**Authors:** Alastair W. Skeffington, Marc Gentzel, Andre Ohara, Alexander Milentyev, Christoph Heintze, Lorenz Böttcher, Stefan Görlich, Andrej Shevchenko, Nicole Poulsen, Nils Kröger

## Abstract

- Morphogenesis of the intricate patterns of diatom silica cell walls is a protein-guided process, yet to date only very few such silica morphogenetic proteins have been identified. Therefore, it is unknown whether all diatoms share conserved proteins of a basal silica forming machinery, and whether unique proteins are responsible for the morphogenesis of species specific silica patterns.
- To answer these questions, we extracted proteins from the silica of three diatom species (*Thalassiosira pseudonana, Thalassiosira oceanica* and *Cyclotella cryptica*) by complete demineralization of the cell walls. LC-MS/MS analysis of the extracts identified 92 proteins that we name ‘Soluble Silicome Proteins’ (SSPs).
- Surprisingly, no SSPs are common to all three species, and most SSPs showed very low similarity to one another in sequence alignments. In depth bioinformatics analyses revealed that SSPs can be grouped into distinct classes bases on short unconventional sequence motifs whose functions are yet unknown. The results from *in vivo* localization of selected SSPs indicates that proteins, which lack sequence homology but share unconventional sequence motifs may exert similar functions in the morphogenesis of the diatom silica cell wall.
