## Supplementary Table 6 for "Shedding light on biosilica morphogenesis by comparative analysis of the silica-associated proteomes from three diatom species"

### Sheet: Sheet1
ID	Species	Strain number
MMETSP1471	Pycnococcus provasolii	RCC733
MMETSP1466	Pavlova gyrans	CCMP608
MMETSP1442	Craspedostauros australis	CCMP3328
MMETSP1438	Pterosperma	CCMP1384
MMETSP1432	Pseudo-nitzschia delicatissima	UNC1205
MMETSP1429	Chaetoceros sp.	UNC1202
MMETSP1428	Skeletonema marinoi	UNC1201
MMETSP1397	Climacostomum virens	Stock W-24
MMETSP1386	Micromonas	NEPCC29
MMETSP1385	Elphidium margaritaceum
MMETSP1384	Ammonia sp.
MMETSP1381	Pavlova	CCMP459
MMETSP1380	Moneuplotes crassus	CT5
MMETSP1374	Symbiodinium sp.	cladeA
MMETSP1371	Symbiodinium sp.	C15
MMETSP1370	Symbiodinium sp.	C15
MMETSP1369	Symbiodinium sp.	C1
MMETSP1367	Symbiodinium sp.	C1
MMETSP1366	Gephyrocapsa oceanica	RCC1303
MMETSP1365	Gephyrocapsa oceanica	RCC1303
MMETSP1364	Gephyrocapsa oceanica	RCC1303
MMETSP1363	Gephyrocapsa oceanica	RCC1303
MMETSP1359	Bigelowiella longifila	CCMP242
MMETSP1358	Bigelowiella natans	CCMP1242
MMETSP1357	Hemiselmis rufescens	PCC563
MMETSP1356	Hemiselmis virescens	PCC157
MMETSP1355	Hemiselmis tepida	CCMP443
MMETSP1352	Stauroneis constricta	CCMP1120
MMETSP1345	Fabrea salina
MMETSP1344	Florenciella parvula	CCMP2471
MMETSP1339	Fibrocapsa japonica	CCMP1661
MMETSP1338	Pelagodinium beii	RCC1491
MMETSP1180	Chlamydomonas	CCMP681
MMETSP1176	Synedropsis cf. recta	CCMP1620
MMETSP1175	Triceratium dubium	CCMP147
MMETSP1174	Dictyocha speculum	CCMP1381
MMETSP1171	Helicotheca tamesis	CCMP826
MMETSP1164	Chrysoreinhardia	CCMP2950
MMETSP1162	Phaeocystis	CCMP2710
MMETSP1157	Emiliania huxleyi	CCMP370
MMETSP1156	Emiliania huxleyi	CCMP370
MMETSP1155	Emiliania huxleyi	CCMP370
MMETSP1154	Emiliania huxleyi	CCMP370
MMETSP1153	Emiliania huxleyi	PLY M219
MMETSP1152	Emiliania huxleyi	PLY M219
MMETSP1151	Emiliania huxleyi	PLY M219
MMETSP1150	Emiliania huxleyi	PLY M219
MMETSP1140	Pavlova	CCMP459
MMETSP1139	Pavlova	CCMP459
MMETSP1138	Pleurochrysis carterae	CCMP645
MMETSP1137	Pleurochrysis carterae	CCMP645
MMETSP1136	Pleurochrysis carterae	CCMP645
MMETSP1132	Isochrysis sp.	CCMP1324
MMETSP1131	Isochrysis sp.	CCMP1324
MMETSP1130	Isochrysis sp.	CCMP1324
MMETSP1129	Isochrysis sp.	CCMP1324
MMETSP1128	Dunaliella tertiolecta	CCMP1320
MMETSP1127	Dunaliella tertiolecta	CCMP1320
MMETSP1126	Dunaliella tertiolecta	CCMP1320
MMETSP1125	Symbiodinium sp.	Mp
MMETSP1124	Symbiodinium sp.	Mp
MMETSP1123	Symbiodinium sp.	Mp
MMETSP1122	Symbiodinium sp.	Mp
MMETSP1114	Neobodo designis	CCAP 1951/1
MMETSP1107	Paraphysomonas vestita	GFlagA
MMETSP1104	Cafeteria	Caron Lab Isolate
MMETSP1082	Micromonas	NEPCC29
MMETSP1055	Bigelowiella natans	CCMP1258.1
MMETSP1054	Bigelowiella natans	CCMP1259
MMETSP1052	Bigelowiella natans	CCMP623
MMETSP1050	Cryptomonas curvata	CCAP979/52
MMETSP1049	Proteomonas sulcata	CCMP704
MMETSP1048	Hanusia phi	CCMP325
MMETSP1047	Rhodomonas salina	CCMP1319
MMETSP1043	Hemiselmis andersenii	CCMP441
MMETSP1042	Hemiselmis andersenii	CCMP1180
MMETSP1041	Hemiselmis andersenii	CCMP439
MMETSP1035	Lingulodinium polyedrum	CCMP 1738
MMETSP1034	Lingulodinium polyedrum	CCMP 1738
MMETSP1033	Lingulodinium polyedrum	CCMP 1738
MMETSP1032	Lingulodinium polyedrum	CCMP 1738
MMETSP1017	Karlodinium veneficum	CCMP2283
MMETSP1016	Karlodinium veneficum	CCMP2283
MMETSP1015	Karlodinium veneficum	CCMP2283
MMETSP0950	Chattonella subsalsa	CCMP2191
MMETSP0949	Chattonella subsalsa	CCMP2191
MMETSP0948	Chattonella subsalsa	CCMP2191
MMETSP0947	Chattonella subsalsa	CCMP2191
MMETSP0881	Thalassiosira weissflogii	CCMP1336
MMETSP0880	Thalassiosira weissflogii	CCMP1336
MMETSP0879	Thalassiosira weissflogii	CCMP1336
MMETSP0878	Thalassiosira weissflogii	CCMP1336
MMETSP0820	Tetraselmis striata	LANL1001
MMETSP0819	Tetraselmis striata	LANL1001
MMETSP0818	Tetraselmis striata	LANL1001
MMETSP0817	Tetraselmis striata	LANL1001
MMETSP0816	Proboscia inermis	CCAP1064/1
MMETSP0799	Geminigera cryophila	CCMP2564
MMETSP0797	Dinophysis acuminata	DAEP01
MMETSP0796	Pyrodinium bahamense	pbaha01
MMETSP0795	Amoebophrya sp.	Ameob2
MMETSP0784	Gymnodinium catenatum	GC744
MMETSP0759	Percolomonas cosmopolitus	WS
MMETSP0758	Percolomonas cosmopolitus	AE-1 (ATCC 50343)
MMETSP0754	Chaetoceros neogracilis	CCMP1317
MMETSP0753	Chaetoceros neogracilis	CCMP1317
MMETSP0752	Chaetoceros neogracilis	CCMP1317
MMETSP0751	Chaetoceros neogracilis	CCMP1317
MMETSP0747	Tryblionella compressa	CCMP561
MMETSP0746	Tryblionella compressa	CCMP561
MMETSP0745	Tryblionella compressa	CCMP561
MMETSP0744	Tryblionella compressa	CCMP561
MMETSP0740	Thalassiosira minuscula	CCMP1093
MMETSP0739	Thalassiosira minuscula	CCMP1093
MMETSP0738	Thalassiosira minuscula	CCMP1093
MMETSP0737	Thalassiosira minuscula	CCMP1093
MMETSP0736	Fragilariopsis kerguelensis	L26-C5
MMETSP0735	Fragilariopsis kerguelensis	L26-C5
MMETSP0734	Fragilariopsis kerguelensis	L26-C5
MMETSP0733	Fragilariopsis kerguelensis	L26-C5
MMETSP0727	Amphiprora	CCMP467
MMETSP0726	Amphiprora	CCMP467
MMETSP0725	Amphiprora	CCMP467
MMETSP0724	Amphiprora	CCMP467
MMETSP0718	Chaetoceros curvisetus
MMETSP0717	Chaetoceros curvisetus
MMETSP0491	Tetraselmis chuii	PLY429
MMETSP0484	Rhodomonas lens	RHODO
MMETSP0472	Tiarina fusa	LIS
MMETSP0471	Oxyrrhis marina
MMETSP0470	Oxyrrhis marina
MMETSP0469	Oxyrrhis marina
MMETSP0468	Oxyrrhis marina
MMETSP0463	Strombidinopsis	SopsisLIS2011
MMETSP0451	Oxyrrhis marina	CCMP1795
MMETSP0447	Stygamoeba regulata	BSH-02190019
MMETSP0439	Stereomyxa ramosa	Chinc5
MMETSP0437	Sexangularia sp. CB-2014	ATCC 50979
MMETSP0420	Pessonella	PRA-29
MMETSP0417	Mayorella	BSH-02190019
MMETSP0413	Filamoeba nolandi	NC-AS-23-1
MMETSP0405	Trichosphaerium	Am-I-7 wt
MMETSP0398	Amphidinium carterae	CCMP1314
MMETSP0326	Crypthecodinium cohnii	Seligo
MMETSP0325	Crypthecodinium cohnii	Seligo
MMETSP0324	Crypthecodinium cohnii	Seligo
MMETSP0323	Crypthecodinium cohnii	Seligo
MMETSP0318	Amphora coffeiformis	CCMP127
MMETSP0317	Amphora coffeiformis	CCMP127
MMETSP0316	Amphora coffeiformis	CCMP127
MMETSP0315	Rhodosorus marinus	UTEX LB 2760
MMETSP0314	Rhodella violacea	CCMP736
MMETSP0313	Porphyridium aerugineum	SAG 1380-2
MMETSP0312	Compsopogon caeruleus	SAG 36.94
MMETSP0308	Gloeochaete wittrockiana	SAG 46.84
MMETSP0296	Heterosigma akashiwo	CCMP2393
MMETSP0295	Heterosigma akashiwo	CCMP2393
MMETSP0294	Heterosigma akashiwo	CCMP2393
MMETSP0292	Heterosigma akashiwo	CCMP2393
MMETSP0290	Chromera velia	CCMP2878
MMETSP0288	Alveolata	CCMP3155
MMETSP0272	Scrippsiella trochoidea	CCMP3099
MMETSP0271	Scrippsiella trochoidea	CCMP3099
MMETSP0270	Scrippsiella trochoidea	CCMP3099
MMETSP0269	Prorocentrum minimum	CCMP2233
MMETSP0268	Prorocentrum minimum	CCMP2233
MMETSP0267	Prorocentrum minimum	CCMP2233
MMETSP0259	Amphidinium carterae	CCMP1314
MMETSP0258	Amphidinium carterae	CCMP1314
MMETSP0251	Prorocentrum micans	CCCM 845
MMETSP0235	Debaryomyces hansenii	J26
MMETSP0234	Debaryomyces hansenii	J26
MMETSP0233	Debaryomyces hansenii	J26
MMETSP0232	Debaryomyces hansenii	J26
MMETSP0229	Pyrocystis lunula	CCCM 517
MMETSP0228	Protoceratium reticulatum	CCCM 535 (=CCMP 1889)
MMETSP0224	Togula jolla	CCCM 725
MMETSP0196	Alexandrium fundyense	CCMP1719
MMETSP0191	Sorites sp.
MMETSP0190	Rosalina
MMETSP0167	Rhodella violacea	CCMP736
MMETSP0166	Vannella sp. CB-2014	DIVA3 518/3/11/1/6
MMETSP0160	Trieres chinensis	Grunow 1884
MMETSP0147	Prymnesium polylepis	CCMP1757
MMETSP0146	Prymnesium polylepis	CCMP1757
MMETSP0145	Prymnesium polylepis	CCMP1757
MMETSP0143	Prymnesium polylepis	CCMP1757
MMETSP0132	Symbiodinium kawagutii	CCMP2468
MMETSP0127	Platyophrya macrostoma	WH
MMETSP0125	Aristerostoma	ATCC 50986
MMETSP0108	Goniomonas pacifica	CCMP1869
MMETSP0107	Goniomonas pacifica	CCMP1869
MMETSP0106	Acanthoeca	10tr
MMETSP0105	Acanthoeca	10tr
MMETSP0104	Paraphysomonas imperforata	PA2
MMETSP0103	Paraphysomonas imperforata	PA2
MMETSP0102	Pteridomonas danica	PT
MMETSP0101	Pteridomonas danica	PT
MMETSP0097	Alexandrium monilatum	CCMP3105
MMETSP0096	Alexandrium monilatum	CCMP3105
MMETSP0095	Alexandrium monilatum	CCMP3105
MMETSP0093	Alexandrium monilatum	CCMP3105
MMETSP0092	Chaetoceros affinis	CCMP159
MMETSP0091	Chaetoceros affinis	CCMP159
MMETSP0090	Chaetoceros affinis	CCMP159
MMETSP0088	Chaetoceros affinis	CCMP159
MMETSP0087	uncultured eukaryote	D1
MMETSP0086	uncultured eukaryote	D1
MMETSP0057	Prorocentrum minimum	CCMP1329
MMETSP0056	Prorocentrum minimum	CCMP1329
MMETSP0055	Prorocentrum minimum	CCMP1329
MMETSP0053	Prorocentrum minimum	CCMP1329
MMETSP0047	Chroomonas cf. mesostigmatica	CCMP1168
MMETSP0046	Guillardia theta	CCMP 2712
MMETSP0045	Bigelowiella natans	CCMP 2755
MMETSP0044	Oxyrrhis marina	CCMP1788
MMETSP0043	Hemiselmis andersenii	CCMP644
MMETSP0040	Lotharella oceanica	CCMP622
MMETSP0039	Eutreptiella gymnastica	NIES-381
MMETSP0038	Cryptomonas paramecium	CCAP977/2a
MMETSP0034	Nephroselmis pyriformis	CCMP717
MMETSP0031	Karenia brevis	CCMP2229
MMETSP0030	Karenia brevis	CCMP2229
MMETSP0027	Karenia brevis	CCMP2229
MMETSP0011	Rhodosorus marinus	CCMP 769
MMETSP0528	Karenia brevis	SP3
MMETSP0527	Karenia brevis	SP3
MMETSP0503	Heterocapsa rotundata	SCCAP K-0483
MMETSP1396	Pseudokeronopsis	Brazil
MMETSP1317	uncultured eukaryote	Undescribed
MMETSP0319	Skeletonema marinoi	SM1012Hels-07
MMETSP1423	Pseudo-nitzschia heimii	UNC1101
MMETSP0320	Skeletonema marinoi	SM1012Den-03
MMETSP0913	Thalassiosira rotula	GSO102
MMETSP0912	Thalassiosira rotula	GSO102
MMETSP0911	Thalassiosira rotula	GSO102
MMETSP0910	Thalassiosira rotula	GSO102
MMETSP0126	Strombidinopsis acuminata	SPMC142
MMETSP0123	Favella ehrenbergii	Fehren 1
MMETSP0494	Thalassiosira gravida	GMp14c1
MMETSP0493	Thalassiosira gravida	GMp14c1
MMETSP0492	Thalassiosira gravida	GMp14c1
MMETSP0713	Asterionellopsis glacialis
MMETSP0693	Thalassionema nitzschioides
MMETSP0580	Dactyliosolen fragilissimus
MMETSP0329	Pseudo-nitzschia arenysensis	B593
MMETSP1462	Brandtodinium nutricula	RCC3387
MMETSP0920	Skeletonema marinoi	skelA
MMETSP0918	Skeletonema marinoi	skelA
MMETSP0563	Skeletonema dohrnii	SkelB
MMETSP0562	Skeletonema dohrnii	SkelB
MMETSP1075	Neoceratium fusus	PA161109
MMETSP1074	Neoceratium fusus	PA161109
MMETSP0186	Minchinia chitonis
MMETSP0800	Striatella unipunctata	CCMP2910
MMETSP0142	Pseudo-nitzschia australis	10249 10 AB
MMETSP0141	Pseudo-nitzschia australis	10249 10 AB
MMETSP0140	Pseudo-nitzschia australis	10249 10 AB
MMETSP0139	Pseudo-nitzschia australis	10249 10 AB
MMETSP0322	Leptocylindrus aporus	B651
MMETSP0161	Paramoeba aestuarina	SoJaBio B1-5/56/2
MMETSP1061	Pseudo-nitzschia pungens	cf. pungens
MMETSP1060	Pseudo-nitzschia pungens	cf. cingulata
MMETSP0115	Bicosoecida sp. CB-2014	ms1
MMETSP0114	Goniomonas	m
MMETSP0015	Odontella aurita	isolate 1302-5
MMETSP0416	Heterosigma akashiwo	NB
MMETSP0415	Heterosigma akashiwo	NB
MMETSP0414	Heterosigma akashiwo	NB
MMETSP1395	Blepharisma japonicum	Stock R1072
MMETSP0321	Leptocylindrus danicus	B650
MMETSP0372	Lankesteria abbotti	Grappler Inlet BC
MMETSP0436	Schmidingerella taraikaensis	Fe Narragansett Bay
MMETSP0434	Schmidingerella taraikaensis	Fe Narragansett Bay
MMETSP1071	Thalassiosira	NH16
MMETSP1070	Minutocellus polymorphus	NH13
MMETSP0041	Lotharella globosa	LEX01
MMETSP0327	Pseudo-nitzschia delicatissima	B596
MMETSP0853	Pseudo-nitzschia fraudulenta	WWA7
MMETSP0852	Pseudo-nitzschia fraudulenta	WWA7
MMETSP0851	Pseudo-nitzschia fraudulenta	WWA7
MMETSP0850	Pseudo-nitzschia fraudulenta	WWA7
MMETSP1059	Thalassiosira	FW
MMETSP0017	Cylindrotheca closterium	KMMCC:B-181
MMETSP0151	Paramoeba atlantica	621/1 / CCAP 1560/9
MMETSP1327	Micromonas pusilla	RCC2306
MMETSP1336	Chaetoceros cf. neogracilis	RCC1993
MMETSP0397	Cyclophora tenuis	ECT3854
MMETSP0173	Vexillifera	DIVA3 564/2
MMETSP1326	uncultured eukaryote	RCC2288
MMETSP1322	Minutocellus polymorphus	RCC2270
MMETSP0168	Vannella	DIVA3 517/6/12
MMETSP0449	Strombidium rassoulzadegani	ras09
MMETSP1456	uncultured eukaryote	RCC1871
MMETSP0199	Thraustochytrium sp.	LLF1b
MMETSP0198	Thraustochytrium sp.	LLF1b
MMETSP0937	Ostreococcus mediterraneus	clade-D-RCC2593
MMETSP0936	Ostreococcus mediterraneus	clade-D-RCC2573
MMETSP0933	Bathycoccus prasinos	BCC99000
MMETSP0932	Ostreococcus mediterraneus	clade-D-RCC2596
MMETSP1083	Prymnesium parvum	Texoma1
MMETSP0815	Prymnesium parvum	Texoma1
MMETSP0814	Prymnesium parvum	Texoma1
MMETSP0008	Prymnesium parvum	Texoma1
MMETSP0007	Prymnesium parvum	Texoma1
MMETSP0006	Prymnesium parvum	Texoma1
MMETSP0939	Ostreococcus 'lucimarinus'	clade-A-BCC118000
MMETSP0938	Ostreococcus mediterraneus	clade-D-RCC1107
MMETSP0158	Thalassionema nitzschioides	L26-B
MMETSP0156	Thalassionema nitzschioides	L26-B
MMETSP0909	Fragilariopsis kerguelensis	L2-C3
MMETSP0908	Fragilariopsis kerguelensis	L2-C3
MMETSP0907	Fragilariopsis kerguelensis	L2-C3
MMETSP0906	Fragilariopsis kerguelensis	L2-C3
MMETSP0154	Thalassiothrix antarctica	L6-D1
MMETSP0152	Thalassiothrix antarctica	L6-D1
MMETSP0171	Corethron pennatum	L29A3
MMETSP0169	Corethron pennatum	L29A3
MMETSP1013	Ditylum brightwellii	GSO104
MMETSP1012	Ditylum brightwellii	GSO104
MMETSP1010	Ditylum brightwellii	GSO104
MMETSP0411	Heterosigma akashiwo	CCMP3107
MMETSP0410	Heterosigma akashiwo	CCMP3107
MMETSP0409	Heterosigma akashiwo	CCMP3107
MMETSP1349	Aplanochytrium stocchinoi	GSBS06
MMETSP1348	Aplanochytrium stocchinoi	GSBS06
MMETSP1347	Aplanochytrium stocchinoi	GSBS06
MMETSP1346	Aplanochytrium stocchinoi	GSBS06
MMETSP1320	Bolidomonas	RCC2347
MMETSP0361	Scrippsiella hangoei	SHTV-5
MMETSP0360	Scrippsiella hangoei	SHTV-5
MMETSP0359	Scrippsiella hangoei	SHTV-5
MMETSP0418	Astrosyne radiata	13vi08-1A
MMETSP0200	Chaetoceros sp.	GSL56
MMETSP0176	Proboscia alata	PI-D3
MMETSP0174	Proboscia alata	PI-D3
MMETSP0013	Skeletonema costatum	1716
MMETSP1434	Minutocellus polymorphus	CCMP3303
MMETSP0957	Aplanochytrium	PBS07
MMETSP0956	Aplanochytrium	PBS07
MMETSP0955	Aplanochytrium	PBS07
MMETSP0954	Aplanochytrium	PBS07
MMETSP1170	Sarcinochrysis	CCMP770
MMETSP1165	Chrysocystis fragilis	CCMP3189
MMETSP1323	Florenciella parvula	RCC1693
MMETSP1324	Florenciella	RCC1587
MMETSP1402	Micromonas pusilla	RCC1614
MMETSP1321	Bolidomonas	RCC1657
MMETSP0946	Vaucheria litorea	CCMP2940
MMETSP0945	Vaucheria litorea	CCMP2940
MMETSP1038	Azadinium spinosum	3D9
MMETSP1037	Azadinium spinosum	3D9
MMETSP1036	Azadinium spinosum	3D9
MMETSP1005	Ditylum brightwellii	GSO103
MMETSP1002	Ditylum brightwellii	GSO103
MMETSP0404	Thalassiosira rotula	CCMP3096
MMETSP0403	Thalassiosira rotula	CCMP3096
MMETSP1001	Ditylum brightwellii	GSO105
MMETSP0998	Ditylum brightwellii	GSO105
MMETSP0766	Gambierdiscus australes	CAWD 149
MMETSP0210	Condylostoma magnum	COL2
MMETSP0780	Palpitomonas bilix	NIES-2562
MMETSP1063	Ditylum brightwellii	Pop2 (SS10)
MMETSP1062	Ditylum brightwellii	Pop1 (SS4)
MMETSP1101	Rhodomonas abbreviata	Caron Lab Isolate
MMETSP1100	Phaeocystis antarctica	Caron Lab Isolate
MMETSP1067	Thalassiosira punctigera	Tpunct2005C2
MMETSP1377	Symbiodinium sp.	D1a
MMETSP1040	Skeletonema marinoi	FE60
MMETSP1361	Staurosira	CCMP2646
MMETSP0369	Scrippsiella hangoei	SHHI-4
MMETSP0368	Scrippsiella hangoei	SHHI-4
MMETSP0367	Scrippsiella hangoei	SHHI-4
MMETSP1330	Picochlorum	RCC944
MMETSP1328	Pelagomonas calceolata	RCC969
MMETSP1474	Imantonia	RCC918
MMETSP1329	uncultured eukaryote	RCC1024
MMETSP1325	Florenciella	RCC1007
MMETSP1450	Madagascaria erythrocladioides	CCMP3234
MMETSP1019	Anophryoides haemophila	AH6
MMETSP1018	Anophryoides haemophila	AH6
MMETSP0150	Chaetoceros debilis	MM31A-1
MMETSP0149	Chaetoceros debilis	MM31A-1
MMETSP0371	Peridinium aciculiferum	PAER-2
MMETSP0370	Peridinium aciculiferum	PAER-2
MMETSP1167	Mallomonas	CCMP3275
MMETSP1473	Stichococcus	RCC1054
MMETSP1453	uncultured eukaryote	RCC701
MMETSP1460	Bathycoccus prasinos	RCC716
MMETSP1433	uncultured eukaryote	NY070348D
MMETSP0100	uncultured eukaryote	NY0313808BC1
MMETSP0099	uncultured eukaryote	NY0313808BC1
MMETSP0098	uncultured eukaryote	NY0313808BC1
MMETSP1066	Coscinodiscus wailesii	CCMP2513
MMETSP0929	Ostreococcus mediterraneus	clade-D-RCC2572
MMETSP0930	Ostreococcus mediterraneus	clade-D-RCC1621
MMETSP0467	Mesodinium pulex	SPMC105
MMETSP1354	Erythrolobus madagascarensis	CCMP3276
MMETSP1459	Pycnococcus provasolii	RCC931
MMETSP1360	Licmophora paradoxa	CCMP2313
MMETSP0593	Skeletonema japonicum	CCMP2506
MMETSP0924	Perkinsus chesapeaki	ATCC PRA-65
MMETSP1166	Chrysoreinhardia	CCMP3193
MMETSP1451	Vitrella brassicaformis	CCMP3346
MMETSP1148	Gyrodinium dominans	SPMC 103
MMETSP1147	Lessardia elongata	SPMC 104
MMETSP1353	Erythrolobus australicus	CCMP3124
MMETSP1333	Scyphosphaera apsteinii	RCC1455
MMETSP0905	Thalassiosira antarctica	CCMP982
MMETSP0904	Thalassiosira antarctica	CCMP982
MMETSP0903	Thalassiosira antarctica	CCMP982
MMETSP0902	Thalassiosira antarctica	CCMP982
MMETSP1472	Pycnococcus provasolii	RCC251
MMETSP0213	Euplotes harpa	FSP1.4
MMETSP1334	Calcidiscus leptoporus	RCC1130
MMETSP1117	Symbiodinium sp.	CCMP2430
MMETSP1116	Symbiodinium sp.	CCMP2430
MMETSP1115	Symbiodinium sp.	CCMP2430
MMETSP0209	Litonotus pictus	P1
MMETSP1159	Picocystis salinarum	CCMP1897
MMETSP0807	Picocystis salinarum	CCMP1897
MMETSP1106	Mantoniella antarctica	SL-175
MMETSP0649	Karenia brevis	Wilson
MMETSP0648	Karenia brevis	Wilson
MMETSP0574	Karenia brevis	SP1
MMETSP0573	Karenia brevis	SP1
MMETSP1318	Partenskyella glossopodia	RCC365
MMETSP0211	Pseudokeronopsis	OXSARD2
MMETSP1102	Geminigera	Caron Lab Isolate
MMETSP0989	uncultured eukaryote	CCMP2293
MMETSP0988	uncultured eukaryote	CCMP2293
MMETSP0987	uncultured eukaryote	CCMP2293
MMETSP0986	uncultured eukaryote	CCMP2293
MMETSP1335	Chrysoculter rhomboideus	RCC1486
MMETSP1085	Pycnococcus	CCMP1998
MMETSP0985	uncultured eukaryote	CCMP 2436
MMETSP0984	uncultured eukaryote	CCMP 2436
MMETSP0983	uncultured eukaryote	CCMP 2436
MMETSP0982	uncultured eukaryote	CCMP 2436
MMETSP1445	Pyramimonas sp.	CCMP2087
MMETSP0993	uncultured eukaryote	CCMP2098
MMETSP0992	uncultured eukaryote	CCMP2098
MMETSP0991	uncultured eukaryote	CCMP2098
MMETSP0990	uncultured eukaryote	CCMP2098
MMETSP1144	uncultured eukaryote	CCMP2298
MMETSP1143	uncultured eukaryote	CCMP2298
MMETSP1142	uncultured eukaryote	CCMP2298
MMETSP1141	uncultured eukaryote	CCMP2298
MMETSP0977	uncultured eukaryote	CCMP2097
MMETSP0976	uncultured eukaryote	CCMP2097
MMETSP0975	uncultured eukaryote	CCMP2097
MMETSP0974	uncultured eukaryote	CCMP2097
MMETSP1449	Attheya septentrionalis	CCMP2084
MMETSP0917	Aureococcus anophagefferens	CCMP1850
MMETSP0916	Aureococcus anophagefferens	CCMP1850
MMETSP0915	Aureococcus anophagefferens	CCMP1850
MMETSP0914	Aureococcus anophagefferens	CCMP1850
MMETSP1440	Polarella glacialis	CCMP2088
MMETSP1443	Entomoneis sp.	CCMP2396
MMETSP1390	Micromonas	CCMP2099
MMETSP0802	Micromonas	CCMP2099
MMETSP1172	Timspurckia oligopyrenoides	CCMP3278
MMETSP0208	Strombidium inclinatum	S3
MMETSP1475	uncultured eukaryote	CCMP1999
MMETSP1039	Skeletonema marinoi	FE7
MMETSP1387	Micromonas	RCC472
MMETSP1084	Micromonas	RCC472
MMETSP1362	Leptocylindrus danicus	CCMP1856
MMETSP0014	Nitzschia	RCC80
MMETSP1105	Ochromonas	BG-1
MMETSP1447	Chaetoceros dichaeta	CCMP1751
MMETSP1436	Alexandrium andersonii	CCMP2222
MMETSP1401	Micromonas pusilla	CCAC1681
MMETSP0798	Myrionecta rubra	CCMP2563
MMETSP1178	uncultured eukaryote	CCMP2000
MMETSP0216	Protocruzia adherens	Boccale
MMETSP0578	Skeletonema grethae	CCMP 1804
MMETSP0803	Crustomastix stigmatica	CCMP3273
MMETSP1103	Paraphysomonas bandaiensis	Caron Lab Isolate
MMETSP0786	Thalassionema frauenfeldii	CCMP 1798
MMETSP1177	Ochromonas	CCMP1899
MMETSP1319	Bolidomonas pacifica	RCC208
MMETSP0785	Bolidomonas pacifica	CCMP 1866
MMETSP1446	uncultured eukaryote	CCMP2111
MMETSP0961	Aurantiochytrium limacinum	ATCCMYA-1381
MMETSP0960	Aurantiochytrium limacinum	ATCCMYA-1381
MMETSP0959	Aurantiochytrium limacinum	ATCCMYA-1381
MMETSP0958	Aurantiochytrium limacinum	ATCCMYA-1381
MMETSP0033	Dolichomastix tenuilepis	CCMP3274
MMETSP0253	Noctiluca scintillans
MMETSP1467	uncultured eukaryote	CCMP2135
MMETSP0110	Gymnochlora	CCMP2014
MMETSP0789	Rhizosolenia setigera	CCMP 1694
MMETSP0922	Perkinsus marinus	ATCC 50439
MMETSP1470	uncultured eukaryote	CCMP2175
MMETSP1394	Asterionellopsis glacialis	CCMP1581
MMETSP0113	Norrisiella sphaerica	BC52
MMETSP0893	Aureoumbra lagunensis	CCMP1510
MMETSP0892	Aureoumbra lagunensis	CCMP1510
MMETSP0891	Aureoumbra lagunensis	CCMP1510
MMETSP0890	Aureoumbra lagunensis	CCMP1510
MMETSP0811	Eutreptiella gymnastica	CCMP1594
MMETSP0810	Eutreptiella gymnastica	CCMP1594
MMETSP0809	Eutreptiella gymnastica	CCMP1594
MMETSP0252	Prorocentrum lima	CCMP 684
MMETSP0227	Polarella glacialis	CCMP 1383
MMETSP1465	Phaeocystis cordata	RCC1383
MMETSP1437	Eucampia antarctica	CCMP1452
MMETSP1468	Mantoniella	CCMP1436
MMETSP1444	Phaeocystis antarctica	CCMP1374
MMETSP1163	Phaeomonas parva	CCMP2877
MMETSP1160	Pinguiococcus pyrenoidosus	CCMP2078
MMETSP0287	Chrysochromulina rotalis	UIO044
MMETSP1403	Micromonas pusilla	CCMP1723
MMETSP0942	Cafeteria roenbergensis	E4-10
MMETSP0112	Lotharella globosa	CCCM811
MMETSP0111	Lotharella globosa	CCCM811
MMETSP1452	Synchroma pusillum	CCMP3072
MMETSP0042	Amorphochlora amoebiformis	CCMP2058
MMETSP1009	Emiliania huxleyi	374
MMETSP1008	Emiliania huxleyi	374
MMETSP1007	Emiliania huxleyi	374
MMETSP1006	Emiliania huxleyi	374
MMETSP1086	Cyanoptyche gloeocystis	SAG4.97
MMETSP0661	Alexandrium margalefii	AMGDE01CS-322
MMETSP1097	Pseudopedinella elastica	CCMP716
MMETSP1068	Pseudopedinella elastica	CCMP716
MMETSP0286	Prymnesium polylepis	UIO037
MMETSP0790	Alexandrium catenella	OF101
MMETSP1393	Micromonas	CS-222
MMETSP0206	Euplotes focardii	TN1
MMETSP0205	Euplotes focardii	TN1
MMETSP0328	Alexandrium minutum	CCMP113
MMETSP1064	Aulacoseira subarctica	CCAP 1002/5
MMETSP0689	Amphidinium massartii	CS-259
MMETSP1439	Gonyaulax spinifera	CCMP409
MMETSP0806	Prasinoderma coloniale	CCMP1413
MMETSP0018	Uronema	Bbcil
MMETSP1441	Heterocapsa arctica	CCMP445
MMETSP1399	Bathycoccus prasinos	CCMP1898
MMETSP0347	Alexandrium fundyense	CCMP1719
MMETSP1096	Haptolina ericina	CCMP281
MMETSP0121	Kryptoperidinium foliaceum	CCMP 1326
MMETSP0120	Kryptoperidinium foliaceum	CCMP 1326
MMETSP0010	Corethron hystrix	308
MMETSP1389	Rhodopseudomonas	CCMP768
MMETSP1091	Rhodopseudomonas	CCMP768
MMETSP0604	Skeletonema menzellii	CCMP793
MMETSP0603	Skeletonema menzellii	CCMP793
MMETSP1173	Rhizochromulina marina	CCMP1243
MMETSP1388	Isochrysis	CCMP1244
MMETSP1090	Isochrysis	CCMP1244
MMETSP0941	Prasinococcus capsulatus	CCMP1194
MMETSP1400	Micromonas	RCC451
MMETSP0005	Ochromonas	CCMP1393
MMETSP0004	Ochromonas	CCMP1393
MMETSP1110	Symbiodinium sp.	CCMP421
MMETSP0794	Stephanopyxis turris	CCMP 815
MMETSP0225	Thoracosphaera heimii	CCCM 670 (=CCMP 1069)
MMETSP0119	Kryptoperidinium foliaceum	CCAP 1116/3
MMETSP0118	Kryptoperidinium foliaceum	CCAP 1116/3
MMETSP0448	Heterocapsa triquetra	CCMP 448
MMETSP1435	Chaetoceros brevis	CCMP164
MMETSP1404	Micromonas pusilla	CCMP494
MMETSP0009	Grammatophora oceanica	CCMP 410
MMETSP1095	Chromulina nebulosa	UTEXLB2642
MMETSP0117	Durinskia baltica	CSIRO CS-38
MMETSP0116	Durinskia baltica	CSIRO CS-38
MMETSP0812	Dinobryon	UTEXLB2267
MMETSP0020	Dinobryon	UTEXLB2267
MMETSP0019	Dinobryon	UTEXLB2267
MMETSP1089	Gloeochaete wittrockiana	SAG46.84
MMETSP1080	Micromonas	CCMP1646
MMETSP0889	Pelagomonas calceolata	CCMP1756
MMETSP0888	Pelagomonas calceolata	CCMP1756
MMETSP0887	Pelagomonas calceolata	CCMP1756
MMETSP0886	Pelagomonas calceolata	CCMP1756
MMETSP0882	Pelagococcus subviridis	CCMP1429
MMETSP0885	Pelagococcus subviridis	CCMP1429
MMETSP0884	Pelagococcus subviridis	CCMP1429
MMETSP0883	Pelagococcus subviridis	CCMP1429
MMETSP1098	Spumella elongata	CCAP 955/1
MMETSP1464	Exanthemachrysis gayraliae	RCC1523
MMETSP1422	Thalassiosira weissflogii	CCMP1010
MMETSP1421	Thalassiosira weissflogii	CCMP1010
MMETSP1420	Thalassiosira weissflogii	CCMP1010
MMETSP1419	Thalassiosira weissflogii	CCMP1010
MMETSP1418	Thalassiosira weissflogii	CCMP1010
MMETSP1417	Thalassiosira weissflogii	CCMP1010
MMETSP1416	Thalassiosira weissflogii	CCMP1010
MMETSP1415	Thalassiosira weissflogii	CCMP1010
MMETSP1414	Thalassiosira weissflogii	CCMP1010
MMETSP1413	Thalassiosira weissflogii	CCMP1010
MMETSP1412	Thalassiosira weissflogii	CCMP1010
MMETSP1411	Thalassiosira weissflogii	CCMP1010
MMETSP1410	Thalassiosira weissflogii	CCMP1010
MMETSP1409	Thalassiosira weissflogii	CCMP1010
MMETSP1408	Thalassiosira weissflogii	CCMP1010
MMETSP1407	Thalassiosira weissflogii	CCMP1010
MMETSP1406	Thalassiosira weissflogii	CCMP1010
MMETSP1405	Thalassiosira weissflogii	CCMP1010
MMETSP0901	Thalassiosira weissflogii	CCMP1010
MMETSP0900	Thalassiosira weissflogii	CCMP1010
MMETSP0899	Thalassiosira weissflogii	CCMP1010
MMETSP0898	Thalassiosira weissflogii	CCMP1010
MMETSP0804	Tetraselmis astigmatica	CCMP880
MMETSP0699	Extubocellulus spinifer	CCMP396
MMETSP0698	Extubocellulus spinifer	CCMP396
MMETSP0697	Extubocellulus spinifer	CCMP396
MMETSP0696	Extubocellulus spinifer	CCMP396
MMETSP0109	Chlorarachnion reptans	CCCM449
MMETSP1426	Oxyrrhis marina	LB1974
MMETSP1425	Oxyrrhis marina	LB1974
MMETSP1424	Oxyrrhis marina	LB1974
MMETSP0059	Pyramimonas parkeae	CCMP726
MMETSP0058	Pyramimonas parkeae	CCMP726
MMETSP1469	uncultured eukaryote	CCMP1205
MMETSP0965	Schizochytrium aggregatum	ATCC28209
MMETSP0964	Schizochytrium aggregatum	ATCC28209
MMETSP0963	Schizochytrium aggregatum	ATCC28209
MMETSP0962	Schizochytrium aggregatum	ATCC28209
MMETSP0708	Asterionellopsis glacialis	CCMP134
MMETSP0707	Asterionellopsis glacialis	CCMP134
MMETSP0706	Asterionellopsis glacialis	CCMP134
MMETSP1081	Polyblepharides amylifera	CCMP720
MMETSP1094	Haptolina brevifila	UTEX LB 985
MMETSP1169	Pyramimonas obovata	CCMP722
MMETSP1161	Picochlorum oklahomense	CCMP2329
MMETSP1058	Detonula confervacea	CCMP 353
MMETSP1057	Cyclotella meneghiniana	CCMP 338
MMETSP0223	Akashiwo sanguinea	CCCM 885
MMETSP0164	Coccolithus braarudii	PLY182g
MMETSP0997	Emiliania huxleyi	379
MMETSP0996	Emiliania huxleyi	379
MMETSP0995	Emiliania huxleyi	379
MMETSP0994	Emiliania huxleyi	379
MMETSP0384	Alexandrium tamarense	CCMP1771
MMETSP0382	Alexandrium tamarense	CCMP1771
MMETSP0380	Alexandrium tamarense	CCMP1771
MMETSP1065	Amphiprora paludosa	CCMP125
MMETSP0063	Chlamydomonas euryale	CCMP219
MMETSP1463	Pavlova lutheri	RCC1537
MMETSP0202	Karenia brevis	Wilson
MMETSP0201	Karenia brevis	Wilson
MMETSP0897	Heterosigma akashiwo	CCMP 452
MMETSP0896	Heterosigma akashiwo	CCMP 452
MMETSP0895	Heterosigma akashiwo	CCMP 452
MMETSP0894	Heterosigma akashiwo	CCMP 452
MMETSP1391	Chlamydomonas leiostraca	SAG 11-49
MMETSP0052	Polytomella parva	SAG 63-3
MMETSP1392	Chlamydomonas chlamydogama	SAG 11-48b
MMETSP0944	Isochrysis galbana	CCMP1323
MMETSP0943	Isochrysis galbana	CCMP1323
MMETSP0595	Isochrysis galbana	CCMP1323
MMETSP1310	uncultured eukaryote	RCC2339
MMETSP1316	Pycnococcus provasolii	RCC2336
MMETSP1312	uncultured eukaryote	RCC2335
MMETSP1315	Prasinoderma singulare	RCC927
MMETSP1309	uncultured eukaryote	RCC998
MMETSP1311	uncultured eukaryote	RCC856
